# Crowdsourced riboregulators reveal design principles for programmable RNA switching

**DOI:** 10.64898/2026.07.08.737257

**Authors:** James M. Robson, Gabrielle Moussas, Dayna Francis, Alexander A. Green

## Abstract

RNA-based sensors offer powerful and programmable control of gene expression, yet our understanding of the structural principles that govern their potential design space remains incomplete. Here, we challenged a community of designers to generate novel riboregulators capable of activating translation in response to specific RNA targets. Participants submitted diverse sequence architectures, which were synthesized and evaluated in a cell-free transcription-translation system. Across 100 designs, community-generated riboregulators displayed wide variability in activation dynamics, fold change, and structural features, outperforming some canonical toehold-switch designs and achieving up to 80-fold activation. Structural ensemble analyses identified accessibility patterns near the ribosome binding site that distinguish high- from low-performing regulators, highlighting the central role of RBS sequestration and release in modulating expression. Together, we demonstrate community-driven design can expand the accessible structural space of riboregulators and uncover mechanistic features governing translational activation. Our findings establish quantitative links between RNA folding energetics and gene expression output, providing design principles for next-generation programmable RNA sensors.
