## Supplementary Tables 1 to 6 for "Crowdsourced riboregulators reveal design principles for programmable RNA switching"

### Sheet: Supplementary Table 1
Sequence_Name	Number	Sensor	Target	Target Name	ON average	OFF average	Fold Change Fluorescence	Fold Change Rate	50 ON
ach12345_sensor	1	GGAGTAATGGTATGTGAGGGTCTTTTGCGCTGCCGCCAGGTTCCAGGGAGACCAAAAGCACCAGTGAACTGGATAGTTATGAACAGAGGAGACATAACATGCCAGTTCACTGGTGCTTTTGGTCTCCCTGG	CCAGTTCACTGGTGCTTTTGGTCTCCCTGG	FluA	0.00774415	0.00100686	7.69139	12.8317	1.093
aedanrb_sensor	2	CAACCACAACACAACCAAAGAAATAGACTTTGGTTGTGTTGTGGTTGGGCCATGAGCAACAGAGGAGAAGAATG	GCTCATGGCCCAACCACAACACAACCAAAG	FluA	0.463589	0.0219954	21.0766	24.2203	1.689
agajendi_sensor	3	TTTCTTTTTTGGGTTTTTTATACCAACGGGGGGAGAGGAGAAAAAATGCCCCCCAAATTT	AAAAACCCAAAAAAGAAA	Zika	0.0516177	0.0310264	1.66367	1.43333	2.075
ahnsm_sensor	4	CCTTGTTTGTAATCCCGTTAATGGCATTTTGTGAGGTAATCTACTCACAACAGTAGATTAGGGGTTTCTACCAACCCCAAAAAGAGGAGAGGGGTCATGCCATTAACG	CACAAAATGCCATTAACGGGATTACAAACAAGGT	FluA	0.0231991	0.00142873	16.2375	21.5201	1.748
aragatz_sensor	5	CTTTATTATTTCCATAGCCTCTTTTTTATTGGAAGAGGAGAAATATGAAAGAGGCTATG	AAAAAAGAGGCTATGGAAATAATAAAG	Zika	0.276458	0.0205689	13.4406	18.9757	2.298
argerie_sensor	6	ATTAGTTCCTGGTCCCCAAAATTTCCTTGAACATAGTTATGAACAGAGGAGACATAACATGGTTCAAGGATCTATTAAT	CAAGGAAATTTTGGGGACCAGGAACTAAT	SARS	0.369664	0.0809019	4.56928	6.19229	2.282
arvena_sensor	7	ACTTCTTTATTATTTCCATAGCCTCTTTTTTCCCCAAACAACTGTGCCCCGCGAGGAAGGAGAGGAGAGCGGGGCACAATGGTTTGGGGATTACCAAAC	TGGGGAAAAAAGAGGCTATGGAAATAATAAAGAAGT	Zika	0.0130542	0.012897	1.01219	0.600745	1.159
atoubian_sensor	8	CAGATGACCGGGCTTCTCCTCTGCTTATGTTGCAAATACATATAAAAACCCATGCGTGAGGAGAGGAGAAGCCCATGCATCTG	TGGGTTTTTATATGTATTTGCAACATAAGC	Rotavirus	0.181014	0.0091075	19.8753	22.9441	2.1
bardorfj_sensor	9	CCACATTTTTCTCCTCTATTTTTATGACTTGATCTTTGAAATTTGGATCTTTGCTTAAAAATGCAAACGGGGCCCCCGATCCATATACACCTAACTTACCCGTTTGCAGAGGAGAAAAATG	CAAAGATCCAAATTTCAAAGATCAAGTCAT	SARS	0.0238414	0.0124706	1.9118	1.77972	0.9451
borlinh_sensor	10	ATTCCTTTTAATCTACATAGTTTTCCGTTGACCCTTTCTCCTAAATTCCTTTTAATCTACATAGTTTTCCGTTGTAAAAGGAATAGAGGAGAAAGATGCAACGGAAAAAA	CAACGGAAAACTATGTAGATTAAAAGGAAT	FluA	0.015531	0.00581689	2.66999	2.32888	3.049
castlelm_sensor	11	CTTTATTATTTCCATAGCCTCTTTTTTCCCAGAGGAGAGTCGGATGGACAAAAAAAGGGGAAAAAAGGGGCAT	AAAAAAGAGGCTATGGAAATAATAAAG	Zika	0.0993473	0.0970574	1.02359	0.630463	1.161
ccolicch_sensor	12	GGTAGCTTTTGATATGTATGGAAGTTTGACGGGAACTATGGAAAAAGAGGAGAATAATGCCCGTCAAACTTGGGGACGGG	GTCAAACTTCCATACATATCAAAAGCTACC	Rotavirus	0.039177	0.0339026	1.15558	0.965414	3.2
celinew_sensor	13	TGCTGTTTCTTCTGTCTCTGCGGTAAGGCTTGAGTTAAACATAATTATAAACAGAGGAGATATAATATGAACTCAAAGCCAACAAAC	AACTCAAGCCTTACCGCAGAGACAGAAGAAACAGCA	SARS	0.682076	0.13255	5.14579	7.1576	1.78
chrislu_sensor	14	AGTCAGCACTGCTCATGGATTGTTGCAATTGTTTGGAACAAATATGGAAGAAAAAAGAGGAGAGTATTTATGCCAAACAATTGCCCAAAAAAGTGG	CCAAACAATTGCAACAATCCATGAGCAGTGCTGACT	SARS	0.386411	0.101848	3.79398	4.37838	1.958
chrissye_sensor	15	GGGAAAAGTATTTAACAGCTGTGAATTGATAAAGAGGAGACCCGACATGGCCACAAACGGCGGAGTCAAAAAAGAC	TCAATTCACAGCTGT	FluA	0.128221	0.0984514	1.30237	1.02848	1.244
dcsun_sensor	16	GGACATGAAACTGATGAGAATAGAGCGAAGGTTATAGTTATGGGAAAAGCATTAGAGGAGACATAACATGAACCTTCGCAAAAAAAAC	AACCTTCGCTCTATTCTCATCAGTTTCATGTCC	Zika	0.086594	0.0295113	2.93427	2.70713	1.031
ebueno_sensor	17	AAAGAATAATGCCAAAGAAATCGGAAATGGATATGTGTAAAGAGGAGATACACAATGCCATTT	CCATTTCCGATTTCTTTGGCATTATTCTTT	FluA	0.940502	0.236186	3.98204	5.12563	1.872
egwheat_sensor	18	AGTTTCATCAGCCTTCTTCTTTTTGTCCTTTTTAACATAGTTATGAACAGAGGAGACATAACATGGTTAAAAAGGACTCATTTAAC	AAAAAGGACAAAAAGAAGAAGGCTGATGAAACT	SARS	0.173465	0.0380998	4.5529	6.0963	2.1
elimac_sensor	19	AATATGCTTATTCAGCAAAATGACTTGATCTACAAAATTAATAAAGAAACAACAAACTAACAAACAAACAGAGGAGAATTAATATGGTAGATCAAAAAATCTAC	GATCAAGTCATTTTGCTGAATAAGCATATT	SARS	0.893782	0.442824	2.01837	1.78125	0.824
ethanto_sensor	20	CATTTTCCAGTAGAACTAACAATTCTGCATTATATGAACATAGTTATGAACAGAGGAGACATAACATGGTTCATATATTTATGAAC	CATATAATGCAGAATTGTTAGTTCTACTGGAAAATG	FluA	0.126881	0.0448539	2.82876	2.33229	1.358
bingyun_sensor	21	CATTAACGGGATTACAAACAAGGTGAACTCAATTAATGGGGTCGGCACTCTGTTAATTGAGTTCTAAATTAACAGAGTATAGTTATGAACAGAGGAGACATAACATGATTTTGGA	AGTTCACCTTGTTTGTAATCCCGTTAATG	FluA	0.0196085	0.019164	1.02319	0.613139	1.643
josh_sensor	22	TCTTTAATTGGCTTTTTACTTTCTCATACAGTTATAGTTATGAACAGAGGAGACATAACATGAACTGTATGTACACAGTT	TGTATGAGAAAGTAAAAAGCCAATTAAAGAATA	FluA	0.369906	0.0505304	7.32046	12.7638	1.254
liz_sensor	23	CCGTTACTCCTTTGGTTGTGTTGTGGTTGGGTTATAGTTATGAACAGAGGAGACATAACATGAACCCAACCACATGGGTT	CCAACCACAACACAACCAAAGGAGTAACGG	FluA	0.0452482	0.0317893	1.42338	1.07407	1.403
sharayu_sensor	24	TCAACAGTGTCGGTTGAATTGTTCGCATGGGTTATAGTTATGAACAGAGGAGACATAACATGAACCCATGCTTCTGGGTT	CCATGCGAACAATTCAACCGACACTGTTGA	FluA	0.0806847	0.0806098	1.00093	0.412465	2.83
victoria_sensor	25	CGAGAAGAATGTGACAGTGACACGCGCGGGCGATGCGAAAGAGGAGAGCATATGTGTCACAAAAAAAAA	TGTCACTGTCACATTCTTCTCG	FluA	0.31786	0.0334164	9.51211	13.6222	3.607
ziqing_sensor	26	CATCAACTTTTTTATTTAAATTTTCCATCCATAGTTATGAACAGAGGAGACATAACATGGGATGGATA	GGATGGAAAATTTAAATAAAAAAGTTGATG	FluA	0.844891	0.0830437	10.1741	17.1667	2.098
AQ_sensor	27	CTGCACTGCAAAGATCCATTAGAACACATCGTTATAGTTATGAACAGAGGAGACATAACATGAACGATCAAACCATCGTT	ATGTGTTCTAATGGATCTTTGCAGTG	FluA	0.578111	0.0844035	6.84938	10.1787	1.669
JU_sensor	28	CATCAACTTTTTTATTTAAATTTTCCATCCGTTATAGTTATGAACAGAGGAGACATAACATGAACGGATGGTATTCCGTT	ATGGAAAATTTAAATAAAAAAGTTGATG	FluA	0.0941008	0.093872	1.00244	0.436445	1.691
PM_sensor	29	CCTTTTTTCTAATTTGTTGAATTCTTTACCGTTATAGTTATGAACAGAGGAGACATAACATGAACGGTAAAACCACCGTT	TAAAGAATTCAACAAATTAGAAAAAAGG	FluA	0.0987043	0.0521938	1.89111	1.76296	2.4893
Ggini_sensor	30	TCCATCTCAGCCTCCAGAGCTCCAGCAAGGAACCATTTTTTAAAGAAGAAGCAGAGGAGATAAAAAATGGTTCCTTGCCTA	CCTTGCTGGAGCTCTGGAGGCTGAGATGGA	Zika	0.0978485	0.0912649	1.07214	0.787846	1.976
hdante_sensor	31	TCACTAGTAATACTCTCTCCATAGTTTTCTCCCAGAACCGGCCGCGAATAGAGAGGAGAGCGGCCATGAAGGGGAGAAAACAATCTCCC	AGAAAACTATGGAGAGAGTATTACTAGTGA	Rotavirus	0.0190235	0.0193925	0.980975	0.313872	1.642
ipboyd_sensor	32	ATACGAAATTTAATATAATAGCCATTCCAGTAAACATAGTTATGAACAGAGGAGACATAACATGGTTTACTGGAA	TACTGGAATGGCTATTATATTAAATTTCGTAT	Rotavirus	0.449145	0.113181	3.96837	4.85434	2.044
jdsoto_sensor	33	ATCCCCATTGATTCCAATTTCACTCCATCTACCTTTTCCCTGTTCAACAATTTAAAAGAGAGGAGATAAATTATGGAACAGGGAGGAGGTAGATCCCTGTTC	GTTGAACAGGGAAAAGGTAGATGGAGTGAAATTGGAATCAATGGGGAT	FluA	0.0265502	0.0289236	0.917942	0.0550997	1.988
jisooim_sensor	34	ATGTTTTTTTTGTTCAATTAATTTTTTCGTAACGACGGTCCCAAGAGAGGAGAGAAGGGATCATGGTTAGGAAAACGCCTAAC	ACGAAAAAATTAATTGAACAAAAAAAACAT	Rotavirus	0.0311077	0.0335096	0.92832	0.0918367	2.824
jmuhvich_sensor	35	TTGGTAGCTTTTGATATGTATGGAAGTTTGAAAATAGTTATGAACAGAGGAGACATAACATGTTTCAAACTACCTTGAAA	CAAACTTCCATACATATCAAAAGCTACCAA	Rotavirus	0.49846	0.232276	2.14598	1.80798	0.937
jparkulo_sensor	36	CTCTTCAAACTTAAATCTCTAAATTGAATACACGGGTGCCAATGTGATCTTTTGGTGTATTCAAAGAGGAGAAAAGAGATGGAAGAG	TTGAATACACCAAAAGATCACATTGGCACCC	SARS	0.236653	0.0731011	3.23733	2.86844	1.7151
kakula_sensor	37	GAACGAAAAAATTAATTGAACAAAAAAAACATGATTAACGGCCGATTTGGGTAAAGGGAGAGAGGAGAATTCGGATTGATGGTTAATCATGATCATAAAC	AATCATGTTTTTTTTGTTCAATTAATTTTTTCGTTC	Rotavirus	0.0742295	0.033887	2.1905	1.85127	0.9726
kfrazee_sensor	38	TTTTTAGGCTCTGTTGGTGGGAATGTTTTGTATGAAAAAATCGAAAAAAAAAAGAGGAGACGAATGTTTCATACACACTTAATGAAA	CATACAAAACATTCCCACCAACAGAGCCTAAAAA	SARS	0.626097	0.119427	5.24251	7.88538	0.849
kunyuli_sensor	39	TTTAGCATATTGACAATCCGGAATCCTCCGAACATAGTTTTTATGAACAGAGGAGAAACATGGTTCGGAGGCACCCGAAC	CGGAGGATTCCGGATTGTCAATATGCTAAA	Zika	0.0728882	0.0724267	1.00637	0.599704	2.251
lthurber_sensor	40	ACTAGTATCTGCGCCTCGTCTCTTCTTCTCCTTCCAACATAGTTATGAACAGAGGAGACATAACATGGTTGGAAGGCTATCCAAC	GGAAGGAGAAGAAGAGACGAGGCGCAGATACTAGT	Zika	0.209606	0.118496	1.76889	1.49136	1.844
mitchwj_sensor	41	TATAGTTATTCCTCTAGAGTTTATACTTGTCATAAAAGAATAGTTATGAACAGAGGAGACATAACATGTCTTTTATGACAAGTATAAACACATGTCATAAAAGA	TTTATGACAAGTATAAACTCTAGAGGAATAACTATA	Rotavirus	0.0812361	0.0862775	0.941567	0.116035	1.943
mnasimo_sensor	42	GCGTTTTAGCATATTGACAATCCGGAATCCTTCCGGCCCCAAAGAGGAGATATGAAGGGGTGTCAATATAAAAAAAAAAAA	AGGATTCCGGATTGTCAATATGCTAAAACGC	Zika	0.132649	0.0723308	1.83392	1.75842	1.657
Mswallac_sensor	43	TAGGTTGGTAAAAAGTCTCGGTTCACAATCAAGTCCTAGGCGTAATCGTAAGGAGAGGAGATACGATATGGCCTGGGTA	GCCTAGGACTTGATTGTGAACCGAG	Zika	0.0624734	0.0255797	2.4423	2.06505	1.782
nostrov_sensor	44	TATTATTTCCATAGCCTCTTTTTTCCCGGTAAAAAGAGGAGAACCATGAAAAAAGAG	AAAAAAGAGGCTATGGAAATAATA	Zika	0.795737	0.146499	5.43167	9.71975	1.832
oelsayed_sensor	45	TCTTTTTGTCCTTTTTAGGCTCTGTTGGTGGGAATGAACATAGTTATGAACAGAGGAGACATAACATGGTTCATTCCAATATGAAC	CATTCCCACCAACAGAGCCTAAAAAGGACAAAAAGA	SARS	0.152242	0.0649929	2.34244	1.95667	2.07
oyosfan_sensor	46	CACCTGTGTAGGTCAACCACGTTCCCGAAGGTGTGAAGAGGAGAGGGATGGTGGTTGGCCTATAC	TCACACCTTCGGGAACGTGGTTGACCTACACAGGTG	SARS	0.300516	0.0129908	23.133	34.9256	0.998
pnnthao_sensor	47	GCGCTAATACGACTCACTATAGGCTGTTTCTTCTGTCTCTGCGGTAAGGAAGAGGAGATTATTATGGACGGAAGAAACAGCAAAAAAAAAAGGCAGCAGGAAGAAGAGTCACAGTTTGAAAGAGGAGAAAACTATGACTTTTTTTCTTGCTGCAAAT	TTACCGCAGAGACAGAAGAAACAGC	SARS	0.00551445	0.00110846	4.97488	6.72727	2.52
CRR_sensor	48	TTGGATGTTTATTTTAGTTATAGTTGGATTTTCGAGAGGAGAGAGGAAAATGCAA	AATTCAATTATAGCTGAAATGAACATTCAA	Rotavirus	0.914645	0.666144	1.37304	1.05	0.503
LIRAnew_sensor	49	ACCAGACATTCTCCTCTTCAATTAATTTTTTCGTTCTCATTGAATTAAAAAACACATTGAAGAGGAGACACTCTATGCCCATATTTTCT	TAATTCAATGAGAACGAAAAAATTAATTGA	Rotavirus	0.251626	0.0625348	4.02377	5.24691	2.166
TIL_sensor	50	CAACATTTACACATACCACCGGTCTGGGATTCTCCTCTACTTCTAAATCACTAGTAATACTCTCTCCAAGAGGAGAATCCCAATGCGGTGGACACCTACATCACAC	TGGAGAGAGTATTACTAGTGATTTAGAAGT	Rotavirus	0.391452	0.0131658	29.7325	56.1111	2.002
sHRBs_sensor	51	GCATACGAAATTTAATATAATAGCCATTCCGTTATAGTTATGAACAGAGGAGACATAACATGAACGGAATGGAATCCGTT	AATGGCTATTATATTAAATTTCGTATGC	Rotavirus	0.276248	0.0504745	5.47303	9.979	2.7477
AC_sensor	52	ATAAATTGATCTGAAAAGTTGGTAGCTTTTGATATGTATGGAAGTTTGACGTTATAGTTATGAGAAACAGAGGAGACATAACATGAACGTCAAAGAAGACGTT	TCAAACTTCCATACATATCAAAAGCTACCAACTTTTCAGATCAATTTAT	Rotavirus	0.158082	0.107728	1.46741	1.28392	3.632
AM1_sensor	53	TGTTTTTTTTGTTCAATTAATTTTTTCGTTGTTACCGACATATCAAGAAAAAGAGGAGATTGAGTTGTCATGAACAACGAATCGGTTGTT	AACGAAAAAATTAATTGAACAAAAAAAACA	Rotavirus	0.0811669	0.0841284	0.964799	0.192975	1.581
AP_sensor	54	GTTGGTAGCTTTTGATATGTATGGAAGGAGAGGATAGTTATGAACAGAGGAGACATAACATGCCTCTCCTTAGAAAGGAGAGG	CTTCCATACATATCAAAAGCTACCAAC	Rotavirus	0.0353579	0.0329776	1.07218	0.789239	4.134
CX_sensor	55	GTTGGTAGCTTTTGATATGTATGGAAGTTAACGTTATGAACAGAGGAGACATAACATGAACTTCCAT	AACTTCCATACATATCAAAAGCTACCAACTTTTCAGATCAATTTA	Rotavirus	0.894644	0.338819	2.64048	2.27749	2.192
EA1_sensor	56	AATAGTAAGGAGATTTGTCTGTGTCGGTGTAGGTATTCTTTTCGTTTCAGAAAGGCCGGAAAATAATAGAGGAGAGGCATGAAAGAAACGATTCGCCGTTTC	AAACGAAAAGAATACCTACACCGACACAGACAAATCTCCTTACTATT	Rotavirus	0.130397	0.0905915	1.43939	1.15262	2.255
AM_sensor	57	GGTAGCTTTTGATATGTATGGAAGTTTGACGTTATAGTTATGAACAGAGGAGACATAACATGAACGTCAAAAAGGACGTT	TCAAACTTCCATACATATCAAAAGCTACC	Rotavirus	0.180363	0.072998	2.47079	2.07012	0.612
EA_sensor	58	CGTATATTATTAAGCGTGAATCTTGATTTGGTTATAGTTATGAACAGAGGAGACATAACATGAACCAAATCTTATTGGTT	CAAATCAAGATTCACGCTTAATAATATACG	Rotavirus	0.360268	0.0898249	4.01078	5.23558	4.981
rovalle_sensor	59	ATTATTCTTTAATTGGCTTTTTACTTTCTCAACATAGTTATGAGGGATTAACAGAGGAGACATAACATGGTTGAGAAAGTCCTCAAC	GAGAAAGTAAAAAGCCAATTAAAGAATAAT	FluA	0.113909	0.0701064	1.6248	1.29872	1.082
Hang_sensor	60	TGACGCATACAAAACATTCCCACCAACAGAAAGCAAAATGAAAAAGAGGAGACATATGGCTTTCTGTTAAGCAAAGGGGCAACCCAAAA	TCTGTTGGTGGGAATGTTTTGTATGCGTCA	SARS	0.102976	0.11126	0.925538	0.0605821	2.532
JuliaV_sensor	61	CACTGCTCATGGATTGTTGCAATTGTTTGGAGAAATCGGAGATTTCTCCAGGAGAAATCAGAGGAGATAGATAATGGCAACG	ATTTCTCCAAACAATTGCAACAATCCATGAGCAGTG	SARS	0.227048	0.0315831	7.1889	11.629	1.102
Michael_sensor	62	ATGTTTTGTATGCGTCAATATGCTTATTCAGCAAAATGACTTGATCTTTGAAATGCCAACAAAAGAGGAGAAATTTGTTATGATTTCAAAG	ATTTCAAAGATCAAGTCATTTTGCTGAATAAGCATATTGACGCATACAAAACAT	SARS	0.167629	0.0570741	2.93704	2.79463	1.882
Michelle_sensor	63	GCGGTTTTTCCGCTTGGCCTTTGCGGCCCTCTGTTGGTGGGAATGTTTTGTATGCGTCGTTATAGTTATGAACAGAGGAGACATAACATGAACGACGCATGGGTCGTT	ACGCATACAAAACATTCCCACCAACAGAG	SARS	0.0993139	0.0860647	1.15394	0.912306	2.066
Peach_sensor	64	AAAGGAAATTTTAGGCTCTGTTGGTGGGAATGTTTTGTGACAGAGGAGAGTCAGAACCAATGGAG	ACAAAACATTCCCACCAACAGAGCCTAAAA	SARS	0.434484	0.110886	3.9183	4.59293	2.263
Michael_sensor	65	ACGTGATGAGGAACGAGAAGAGGCTTGACTGTTATAGTTATGAACAGAGGAGACATAACATGAACAGTCAAAAAACTGTT	AGTCAAGCCTCTTCTCGTTCCTCATCACGT	SARS	0.337243	0.0628189	5.36849	9.26341	1.687
Shray_sensor	66	TCAGCAGCAGATTTCTTAGTGACAGTTTGGGTTATAGTTATGAACAGAGGAGACATAACATGAACCCAAACATATGGGTT	CCAAACTGTCACTAAGAAATCTGCTGCTGA	SARS	0.152155	0.0321537	4.73211	6.52634	2.144
AG_Design_sensor	67	ATCAGCCTTCTTCTTTTTGCCCCGAATAATGAACAGAGGAGACATATGTCGGGGTGCGTC	GGACAAAAAGAAGAAGGCTGAT	SARS	0.0558133	0.0590632	0.944976	0.187097	2.784
JX_Design_sensor	68	ACTCAACATGATACATGTTGAGTGAGAGCGGTGAACCAAGACGAAAGCCAAAAGAGGAGAGGCATGCGTCTTGGTTCACCGAGAAAAAAA	CGTCTTGGTTCACCGCTCTCACTCAACATG	SARS	0.0954109	0.003937	24.2344	35.4721	2.236
KC_Design_sensor	69	GAGTTTCATCAGCCTTCTTCTTTTTGTCCTTTTTAGATGAAATTAGGTAAGAAAAACAGAGGAGAATTTAAATGCGTCTAAAAAGGACAAA	CTAAAAAGGACAAAAAGAAGAAGGCTGATGAAACTC	SARS	0.391526	0.0636408	6.15213	10.0837	1.843
MB_Design_sensor	70	GCTCTGTTGGTGGGAATGTTTTGTACATTAAGAGGGTGACAGACCAAGAAAGAGAGGAGATTAATGTACAAAACATTCCCAAGGCCGTGGGAATGT	TACAAAACATTCCCACCAACAGAGC	SARS	0.0247562	0.0217343	1.13904	0.899743	0.01109
MB_Toehold_sensor	71	GAGTTTCATCAGCCTTCTTCTTTTTGTCCTGTTATAGTTATGAACAGAGGAGACATAACATGAACAGGACATCCCCTGTT	AGGACAAAAAGAAGAAGGCTGATGAAACTC	SARS	0.151027	0.0498169	3.03164	2.85768	2.508
SL_Design_sensor	72	AACCCATATGATGCCGTCTTTGTTAGCACCATAGGGAAGTCAAATAAAAGAGGAGAGACTTCATGACAAAGACG	ACTTCCCTATGGTGCTAACAAAGACGGCATCATATGGGTT	SARS	0.378071	0.0887031	4.2622	5.91304	2.088
SL_Toehold_sensor	73	TCATCTGGACTGCTATTGGTGTTAATTGGAGTTATAGTTATGAACAGAGGAGACATAACATGAACTCCAATTCAGGAGTT	TCCAATTAACACCAATAGCAGTCCAGATGA	SARS	0.114786	0.039933	2.87447	2.64103	0.911
Keith_sensor	74	CAGCAGCAGATTTCTTAGTGACAGTTTGGCGTTATAGTTATGAACAGAGGAGACATAACATGAACGCCAAAAAGGGCGTT	CCAAACTGTCACTAAGAAATCTGCTGCTG	SARS	0.0782208	0.0719628	1.08696	0.829239	1.745
Matthew_sensor	75	AGAACTTATCTCCTCTAAATTTGGATCTAAAATGACTTGATCTTTGAGATCCAAATTTAGAGGAGATGAAATATG	ACAAAGATCCAAATTTCAAAGATCAAGTCA	SARS	0.0100331	0.0107757	0.931083	0.107963	1.519
Aiden_sensor	76	GAGAGCGGTGAACCAAGACGCAGTATTATTGGCCAAGACGCACCAATAATACTGCG TCTTGGAAGCATGAAAAGAGGAGACATGC	CCAATAATACTGCGTCTTGGTTCACCGCTCTC	SARS	0.0766483	0.0746055	1.02738	0.634624	2.007
Olivia_sensor	77	TCTTTGTCATCCAATTTGATGGCACCTGTGGTTATAGTTATGAACAGAGGAGACATAACATGAACCACAGGACGGTGGTT	CACAGGTGCCATCAAATTGGATGACAAAGA	SARS	0.039177	0.0101971	3.84197	4.46513	3.867
satvikis_sensor	78	AAGCTCTGTTGGTGGGAATGTTTTGTATGCGCATACAATTAGAGGAGACCAATGGAGAAG	GCATACAAAACATTCCCACCAACAGAG	SARS	0.401613	0.0365024	11.0024	18.2676	3.022
scorba_sensor	79	CTTTTTAGGCTCTGTTGGTGGGAATGTTTTGTATGCAACACCCTGTTGTAGTGAGGGGAAAGAGGAGAATTATAGTAGATGGTTGCATACTATTGCAAC	GCATACAAAACATTCCCACCAACAGAGCCTAAAAAG	SARS	0.0365166	0.0312626	1.16806	1.00528	0.9807
shtan132_sensor	80	ATTGGATGACAAAGATCCAAATTTCAAAGAACTGAAAGAGGAGAAGTATGTTGGAATTTGGA	TCTTTGAAATTTGGATCTTTGTCATCCAAT	SARS	0.461864	0.133627	3.45637	2.9172	0.91
swild_sensor	81	CTATATATGAAATGAAAGGTGTGATTTTGTGAAAAGAGGAGAAAGAATATGACAAAAAAAAAA	ACAAAATCACACCTTTCATTTCATATATAG	Rotavirus	0.944979	0.424265	2.22733	1.86865	0.4842
tayanji_sensor	82	GTTTCTTCTGTCTCTGCGGTAATTCAGCCTTCTTCTTTTTGTCAAGAGAGGAGAAGAATGGACAAAAAGAAGAAGGCT	GACAAAAAGAAGAAGGCTGATGAAACTCAAGCCTTACCGCAGAGACAGAAGAAACAGCAA	SARS	0.0197954	0.0108971	1.81657	1.52747	1.923
timonlwo_sensor	83	GTGCTTTTTTGATCCGCTGCATAGCCTGATCCCTGTTCATTCTGAACTGTTCAGAGGAGATCAGAATATGGAACAGGG	TCAGAATGAACAGGGATCAGGCTATGCAGCGGATCAAAAAAGCAC	FluA	0.0891914	0.0259136	3.44187	2.87024	2.465
vwhui_sensor	84	TCTCCTCTCACGATTGCAGCATTGTTAGCAGGATTGATCGTGAGAGGAGAATGAAACTACAA	CAATCCTGCTAACAATGCTGCAATCGTG	SARS	0.252326	0.0695611	3.62741	4.1987	1.01
xrgong_sensor	85	TGGGCGTTATCTCAACCTTCGCTCTATTCTCATCAGAAAAAAAAGAGGAGACTGATGATGATAGAGAAAAAA	CTGATGAGAATAGAGCGAAGGTTGAGATAACGCCCA	Zika	0.370143	0.0449414	8.23612	12.9843	1.782
yhabdell_sensor	86	AAGTCCCATTTCTTACACTTTCCATGCATTCATTGTTGTCACTGTTGTCACGAGAGAGGAGAGTGACAATGGTGACAATGAATGCA	GTGACAATGAATGCATGGAAAGTGTAAGAAATGGGACTT	FluA	0.0261816	0.0260996	1.00314	0.457627	3.38
yuanhli_sensor	87	AGGTCAAAGTATTACCATGACGTACAAGGAACGGAGAAATAGAGGAGACGTTTCATGTACGTCGTG	TCCTTGTACGTCATGGTAATACTTTGACCT	Rotavirus	0.18376	0.0607352	3.0256	2.80018	1.884
zfl_sensor	88	GCATTTTATTAACTATAGTCAAATTTGGCACGTCAAAACATAGTTATGAACAGAGGAGACATAACATGGTTTTGACGAAACAAAAC	TTGACGTGCCAAATTTGACTATAGTTAATAAAATGC	Rotavirus	0.316124	0.0379339	8.33353	13.4773	1.669
AdhithiQ6_sensor	89	TCTGCGCCTCGTCTCTTCTTCTCCTTCCTAGTTATAGTTATGAACAGAGGAGACATAACATGAACTAGGAAAAACTAGTT	TAGGAAGGAGAAGAAGAGACGAGGCGCAGA	Zika	0.153846	0.109243	1.40828	1.06547	0.044
AnnaQ7_sensor	90	ATTCTCAGCATGGCAGCCAGATCTTTCTTGAACGTTATAGTTATGAACAGAGGAGACATAACATGAACCCACAAGAACAATTGGTT	TTCAAGAAAGATCTGGCTGCCATGCTGAGAAT	Zika	0.892499	0.195854	4.55695	6.17958	2.259
ElectraQ6_sensor	91	CCAATGAGGATTTGTGAGAACCAGGACATTGTTATAGTTATGAACAGAGGAGACATAACATGAACAATGTCGAAATTGTT	AATGTCCTGGTTCTCACAAATCCTCATTGG	Zika	0.407873	0.222627	1.83209	1.59524	3.1283
ElectraQ7_sensor	92	ACGTTCCAATGAGGATTTGTGAGAACCAGGGTATTAAGAAAAAAGAGGAGATATATGGGTTTTCACGAAGAGAACC	CCTGGTTCTCACAAATCCTCATTGGAACGT	Zika	0.138078	0.0383806	3.59759	3.19298	2.5348
MichaelQ6_sensor	93	TCTTGAACTTCTTTATTATTTCCATAGCCTCTTTTTGTTATAGTTATGAACAGAGGAGACATAACATGAACAAAAAGAACTTTGTT	AAAAAGAGGCTATGGAAATAATAAAGAAGTTCAAGA	Zika	0.819079	0.0229852	35.6351	88.3	1.969
TedQ6_sensor	94	CTAGTGACCTCCGCTGCCATAGCTGTGGTCGTTATAGTTATGAACAGAGGAGACATAACATGAACGACCACAACGTCGTT	ACCACAGCTATGGCAGCGGAGGTCACTAG	Zika	0.0636863	0.0675266	0.94313	0.116796	0.943
CristiQ7 _sensor	95	ACTTCTTTATTATTTCCATAGCCTCTTTTTTCCCCAGTTATAGTTATGAACAGAGGAGACATAACATGAACTGGGGATTACCAGTT	TGGGGAAAAAAGAGGCTATGGAAATAATAAAGAAGT	Zika	0.251142	0.0494965	5.07393	6.84615	2.449
JulesQ7_sensor	96	CATAGTCAAGTAATACAAATCTGAAAAGTCGTTATAGTTATGAACAGAAAAAGAGGAGACATAACATGAACGACTTTAACGTCGTT	ACTTTTCAGATTTGTATTACTTGACTATG	Zika	0.315188	0.0653833	4.82063	6.70193	1.123
SamuelQ7 _sensor	97	ACACAAGGAGTATGACACGCCCAGAGGAGAAAGTTTATATG	AGATTGAAGGGCGTGTCATACTCCTTGTGT	Zika	0.920017	0.932281	0.986846	0.404896	0.839
SelenaQ6_sensor	98	CCTTCCCTTTGCACCATCCATCTCAGCCTCGTTATAGTTATGAACAGAGGAGACATAACATGAACGAGGCTCAACTCGTT	AGGCTGAGATGGATGGTGCAAAGGGAAGG	Zika	0.0827152	0.0841584	0.982852	0.363252	2.101
SelenaQ7_sensor	99	GTCAAGTAATACAAATCTGAAAAGTCAAGGCCTGTTCCTGACTGGAGAAGAGGAGACCAGTCATGAACAGGCCTTGAAAACCTGTT	AGGCCTTGACTTTTCAGATTTGTATTACTTGAC	Zika	0.0761644	0.0730476	1.04267	0.695652	1.903
SkylerQ6 _sensor	100	TTGACAATCCGGAATCCTCCGGATTTCTTTTTTGGGTTTTTGTTATAGTTATGAACAGAGGAGACATAACATGAACAAAAACCTATTTGTT	AAAGAAATCCGGAGGATTCCGGATTGTCAA	Zika	0.0979242	0.0921044	1.06319	0.697667	1.86

### Sheet: Supplementary Table 2
Sequence_Name	Sensor	Target	ON average	OFF average	Fold Change Fluorescence	Fold Change Rate	50 ON
VISTA_ZV_1_CME_231	TCTTGAACTTCTTTATTATTTCCATAGCCTCTTTTTGTTATAGTTATGAACAGAGGAGACATAACATGAACAAAAAGAACTTTGTT	AAAAAGAGGCTATGGAAATAATAAAGAAGTTCAAGA	0.957196	0.0384531	24.8926	42.8424	2.492
VISTA_ZV_1_CME_727	ATCCAATTTTCGACTCTAATCAAGTGCTTTGTGTATGTTATAGTTATGAACAGAGGAGACATAACATGAACATACACAACTATGTT	ATACACAAAGCACTTGATTAGAGTCGAAAATTGGAT	0.9339	0.0488081	19.1341	119.244	1.831
VISTA_ZV_1_CME_1748	CTTCAATCTAAGTTTATCCATTTTCAGGCGACATTTGTTATAGTTATGAACAGAGGAGACATAACATGAACAAATGTAACTTTGTT	AAATGTCGCCTGAAAATGGATAAACTTAGATTGAAG	0.90919	0.0536799	16.9373	87.046	1.251
VISTA_ZV_1_CME_2220	CTCCAAACAATGATTTGAAAGCTGCTCCAAAAATTTGTTATAGTTATGAACAGAGGAGACATAACATGAACAAATTTAACTTTGTT	AAATTTTTGGAGCAGCTTTCAAATCATTGTTTGGAG	0.939544	0.0466529	20.139	32.5355	2.162
VISTA_SARSCoV2_11_N_1042	TGCTTATTCAGCAAAATGACTTGATCTTTGAAATTTGTTATAGTTATGAACAGAGGAGACATAACATGAACAAATTTAACTTTGTT	AAATTTCAAAGATCAAGTCATTTTGCTGAATAAGCA	0.900098	0.0382024	23.5613	20.1697	2.269
VISTA_SARSCoV2_11_N_308	GTAGAAATACCATCTTGGACTGAGATCTTTCATTTTGTTATAGTTATGAACAGAGGAGACATAACATGAACAAAATGAACTTTGTT	AAAATGAAAGATCTCAGTCCAAGATGGTATTTCTAC	0.969797	0.0493795	19.6397	150.556	2.119
VISTA_SARSCoV2_11_N_290	ACTGAGATCTTTCATTTTACCGTCACCACCACGAATGTTATAGTTATGAACAGAGGAGACATAACATGAACATTCGTAACAATGTT	ATTCGTGGTGGTGACGGTAAAATGAAAGATCTCAGT	0.670322	0.099992	6.70376	2.94721	1.414
VISTA_SARSCoV2_11_N_1214	ACTGCTCATGGATTGTTGCAATTGTTTGGAGAAATCGTTATAGTTATGAACAGAGGAGACATAACATGAACGATTTCAACATCGTT	GATTTCTCCAAACAATTGCAACAATCCATGAGCAGT	0.729044	0.0989895	7.36486	3.06113	2.605
VISTA_FluA_4_HA_1296	TCATCAACTTTTTTATTTAAATTTTCCATCCTTTTTGTTATAGTTATGAACAGAGGAGACATAACATGAACAAAAAGAACTTTGTT	AAAAAGGATGGAAAATTTAAATAAAAAAGTTGATGA	0.610457	0.0675134	9.04202	3.12011	3.19
VISTA_FluA_4_HA_1308	TCCAGAAATCCATCATCAACTTTTTTATTTAAATTTGTTATAGTTATGAACAGAGGAGACATAACATGAACAAATTTAACTTTGTT	AAATTTAAATAAAAAAGTTGATGATGGATTTCTGGA	0.574911	0.0854368	6.72909	23.95	1.478
VISTA_FluA_4_HA_1413	TGGCTTTTTACTTTCTCATACAGATTCTTCACATTTGTTATAGTTATGAACAGAGGAGACATAACATGAACAAATGTAACTTTGTT	AAATGTGAAGAATCTGTATGAGAAAGTAAAAAGCCA	0.618457	0.0787406	7.85436	3.74952	5.518
VISTA_FluA_4_HA_1286	TTTTATTTAAATTTTCCATCCTTTTTTCTAATTTGTGTTATAGTTATGAACAGAGGAGACATAACATGAACACAAATAACTGTGTT	ACAAATTAGAAAAAAGGATGGAAAATTTAAATAAAA	0.64858	0.0924537	7.01518	48.4737	2.66
VISTA_HRB_7_VP4_1790	TTCAATTAATTTTTTCGTTCTCATTGAATTATAAATGTTATAGTTATGAACAGAGGAGACATAACATGAACATTTATAACAATGTT	ATTTATAATTCAATGAGAACGAAAAAATTAATTGAA	0.832024	0.021081	39.4679	5.62791	2.227
VISTA_HRB_7_VP4_789	GATACTTTTCAAATCCCGAGTCAACAAGCCAATTTTGTTATAGTTATGAACAGAGGAGACATAACATGAACAAAATTAACTTTGTT	AAAATTGGCTTGTTGACTCGGGATTTGAAAAGTATC	0.715261	0.0170412	41.9724	31.2588	2.68
VISTA_HRB_7_VP4_94	GATTGACTGTTATCTTCTTGAGCATTGAAAGTATTTGTTATAGTTATGAACAGAGGAGACATAACATGAACAAATACAACTTTGTT	AAATACTTTCAATGCTCAAGAAGATAACAGTCAATC	0.912258	0.0161791	56.3848	144.929	3.011
VISTA_HRB_7_VP4_1564	GGCGAAGTTTTTTTTCTAGATTCTAATTTGGATAATGTTATAGTTATGAACAGAGGAGACATAACATGAACATTATCAACAATGTT	ATTATCCAAATTAGAATCTAGAAAAAAAACTTCGCC	0.928637	0.0307143	30.2347	37.7294	2.621
GREEN_2014_TS4	AAUUGAUAUUGUGAUUAUGUGAUGAUUGUAAACAGAGGAGAUACAAUAUGCACAUAAUC	CAAUACAAUCAUCACAUAAUCACAAUAUCAAUUACU	1	0.0328695	30.4233	12.8197	2.373
GREEN_2014_TS10	AAUUGAUAUUGUUCGUUUCGUAUGAUCUAAGACAGAGGAGAUUAGAUAUGACGAAACGA	AACUUAGAUCAUACGAAACGAACAAUAUCAAUUACU	0.908348	0.029732	30.5512	18.1132	2.643

### Sheet: Supplementary Table 3
Sensor Number	Sensor Length	Target Length	Start Index from TSS	Target Bound to RBS	Target Bound to GFP	RBS to GFP	Start to GFP	MFE Sensor	MFE Target	MFE Complex
Sensor 1	131	30	98	14	60	68	54	-73.5	-3.9	-90.3
Sensor 2	74	30	71	5	18	35	24	-33.4	-0.9	-61.4
Sensor 3	60	18	45	17	43	48	36	-15.2	0	-32.8
Sensor 4	108	34	96	51	76	47	33	-35.4	-3.3	-75.9
Sensor 5	59	27	44	8	33	47	36	-19.9	0	-37.6
Sensor 6	79	29	58	17	51	56	42	-18	-2.7	-56.4
Sensor 7	99	36	78	26	64	60	42	-37.6	0	-87
Sensor 8	83	30	74	11	32	43	30	-43	-1.5	-54.7
Sensor 9	121	30	118	56	69	35	24	-39.9	-1.8	-62.4
Sensor 10	110	30	95	56	81	47	36	-37.3	0	-68.8
Sensor 11	73	27	43	5	47	64	51	-26.5	0	-45.3
Sensor 12	80	30	56	17	51	56	45	-19.6	0	-59.7
Sensor 13	87	36	66	18	52	56	42	-17.4	-2.4	-71.4
Sensor 14	96	36	69	21	61	62	48	-22.8	-2.9	-68
Sensor 15	76	15	46	5	48	65	51	-14.1	0	-34.2
Sensor 16	88	33	67	22	56	56	42	-20.1	0	-64.3
Sensor 17	63	30	54	12	34	44	30	-10.1	-2	-51.1
Sensor 18	86	33	62	17	54	59	45	-20.1	0	-58.1
Sensor 19	104	30	83	41	75	56	42	-13.34	-3.7	-50.3
Sensor 20	86	36	65	17	51	56	42	-18.1	-1.8	-67.2
Sensor 21	115	29	104	65	89	46	32	-29.7	0	-68.4
Sensor 22	80	33	59	17	51	56	42	-15.4	0	-52.5
Sensor 23	80	30	59	17	51	56	42	-25.1	0	-67.6
Sensor 24	80	30	59	17	51	56	42	-23.3	-2.1	-65.8
Sensor 25	69	22	51	19	48	51	39	-14.6	0	-45.8
Sensor 26	68	30	56	14	39	47	33	-15.8	0	-44.3
Sensor 27	80	26	59	19	53	56	42	-9.9	-1	-51.3
Sensor 28	80	28	59	19	53	56	42	-18.6	0	-45.7
Sensor 29	80	28	59	20	54	56	42	-14.8	0	-46.6
Sensor 30	81	30	66	26	54	50	36	-24.8	-4.5	-76.6
Sensor 31	89	30	65	23	60	59	45	-29.2	-0.3	-70.1
Sensor 32	75	32	61	17	44	49	35	-19	-1.6	-51.6
Sensor 33	102	48	72	12	55	65	51	-32.9	-0.6	-103.9
Sensor 34	83	30	62	17	54	59	42	-17.8	0	-48.4
Sensor 35	80	30	59	17	51	56	42	-15.9	0	-53.9
Sensor 36	87	31	78	2	24	44	30	-25.5	-1.3	-56.1
Sensor 37	100	36	78	26	65	61	43	-19.3	0	-54.1
Sensor 38	87	34	63	20	54	56	45	-11.4	0	-62.4
Sensor 39	80	30	59	20	51	53	42	-22.8	-4.3	-64.4
Sensor 40	85	35	64	17	51	56	42	-18.6	0	-82.8
Sensor 41	104	36	65	17	69	74	60	-33	0	-71.6
Sensor 42	81	31	51	13	51	60	51	-21.6	-0.6	-61.1
Sensor 43	79	25	67	14	39	47	33	-20.1	-0.4	-53
Sensor 44	57	24	45	14	36	44	33	-11.4	0	-34.9
Sensor 45	86	36	65	17	51	56	42	-20.6	-1.6	-74.4
Sensor 46	65	36	47	2	30	50	39	-31.6	-7	-77.6
Sensor 47	157	25	63	5	111			-58.4	0	-79.7
Sensor 48	55	30	49	6	26	42	27	-6	-0.7	-34.6
Sensor 49	89	30	74	15	43	50	36	-25.9	-0.7	-42.9
Sensor 50	106	30	82	2	39	59	45	-35.4	-0.5	-58.1
Sensor 51	80	28	59	19	53	56	42	-20.1	0	-50.8
Sensor 52	103	49	82	21	55	56	42	-18	-0.1	-86.7
Sensor 53	90	30	69	23	61	60	42	-20.4	0	-47.3
Sensor 54	83	27	59	20	57	59	45	-20.9	0	-61.5
Sensor 55	67	45	55	14	39	47	33	-14.9	-0.1	-51.8
Sensor 56	102	47	78	22	56	56	45	-17.8	0	-88.6
Sensor 57	80	29	59	18	52	56	42	-15.2	0	-56.6
Sensor 58	80	30	59	17	51	56	42	-15.7	0	-52.3
Sensor 59	87	30	66	24	58	56	42	-18.6	0	-52.2
Sensor 60	89	30	55	16	60	66	55	-18	-0.4	-62.7
Sensor 61	82	36	73	25	47	44	30	-21	-2.9	-70.2
Sensor 62	91	54	79	11	38	49	33	-16.5	-9.3	-89.7
Sensor 63	108	29	87	18	52	56	42	-36	0	-75.4
Sensor 64	65	30	59	5	28	45	27	-13.9	0	-54.6
Sensor 65	80	30	59	17	51	56	42	-17.5	0	-66.5
Sensor 66	80	30	59	17	51	56	42	-17.5	0	-65.3
Sensor 67	60	22	45	16	41	47	36	-12.6	0	-40.4
Sensor 68	90	30	63	11	48	59	48	-44.6	-0.4	-69.5
Sensor 69	91	36	71	23	56	55	41	-22	0	-63
Sensor 70	96	25	63	32	75	65	54	-33.8	0	-61.1
Sensor 71	80	30	59	17	51	56	42	-17.8	0	-62.3
Sensor 72	74	40	62	10	35	47	33	-17	-14.5	-78
Sensor 73	80	30	59	17	51	56	42	-18.2	0	-64.1
Sensor 74	80	29	59	18	52	56	42	-17.6	0	-64
Sensor 75	75	30	72	56	72	38	24	-35.1	-1.8	-37
Sensor 76	86	32	82	43	55	34	25	-32.5	-1.4	-76.9
Sensor 77	80	30	59	17	51	56	42	-26.8	-3.5	-65.2
Sensor 78	60	27	51	12	31	41	30	-16.9	0	-49.5
Sensor 79	99	36	78	26	64	60	42	-20.4	0	-77
Sensor 80	62	30	47	8	33	47	36	-13.9	-4.2	-46.1
Sensor 81	63	30	48	6	34	50	36	-1.7	0	-43.6
Sensor 82	78	60	57	26	57	53	42	-27.2	-8	-72.8
Sensor 83	78	45	67	9	34	47	32	-22.7	-6.4	-93.6
Sensor 84	62	28	50	8	27	41	33	-25.8	-1.6	-52
Sensor 85	72	36	54	9	37	50	39	-17.2	-1.3	-69.7
Sensor 86	86	39	68	18	49	53	39	-32.6	-3.9	-83.8
Sensor 87	66	30	54	12	37	47	33	-22.7	-4.6	-58.3
Sensor 88	86	36	65	17	51	56	42	-18.5	-1.1	-63.5
Sensor 89	80	30	59	17	51	56	42	-20	0	-70.7
Sensor 90	86	32	62	18	55	59	45	-14.5	-4.2	-64.4
Sensor 91	80	30	59	17	51	56	42	-16.4	-0.3	-61.4
Sensor 92	76	30	54	15	47	54	43	-18.3	-2.4	-63.1
Sensor 93	86	36	65	17	51	56	42	-14.2	0	-60.2
Sensor 94	80	29	59	18	52	56	42	-25.1	-4.2	-71
Sensor 95	86	36	65	17	51	56	42	-20.1	0	-70.4
Sensor 96	86	29	65	24	58	56	42	-14.2	0	-50.9
Sensor 97	41	30	38	1	19	40	24	-1.2	-4.1	-44.3
Sensor 98	80	29	59	18	52	56	42	-19.1	-0.1	-70.4
Sensor 99	86	33	62	17	54	59	45	-35	-0.2	-70.4
Sensor 100	91	30	70	28	62	56	42	-29.3	-11.7	-71.3
ON average	-0.455024	-0.00836652	-0.308808	-0.295423	-0.427826	-0.264707	-0.28902	0.540367	-0.0185082	0.389375	Pearson r
OFF average	-0.417773	-0.0292181	-0.295493	-0.208957	-0.306147	-0.193074	-0.247992	0.47952	-0.0585568	0.312408
Fold Change Fluorescence	0.00525418	-0.00506896	0.0486362	-0.217188	-0.244162	-0.137895	-0.0980532	-0.199235	-0.00386703	0.0279081
50 ON	0.0283227	0.043865	-0.0456053	-0.0374734	0.0170225	0.0127977	0.0363886	-0.0210046	0.0301576	-0.0807464
ON average	0.207047	6.99986e-05	0.0953626	0.0872749	0.183035	0.0700696	0.0835325	0.291997	0.000342555	0.151613	R squared
OFF average	0.174534	0.000853698	0.087316	0.0436632	0.0937261	0.0372777	0.0615	0.229939	0.0034289	0.0975985
Fold Change Fluorescence	2.76064e-05	2.56943e-05	0.00236548	0.0471704	0.0596151	0.019015	0.00961443	0.0396945	1.4954e-05	0.000778861
50 ON	0.000802174	0.00192414	0.00207985	0.00140426	0.000289764	0.000163781	0.00132413	0.000441194	0.000909478	0.00651999

### Sheet: Supplementary Table 4
Sensor Number	MFE RBS to Sensor End	MFE Target Bound to Sensor End	MFE RBS to GFP	MFE Target Bound to GFP	Translation Initiation Rate	ΔG Total	ΔG mRNA rRNA	ΔG mRNA	ΔG Spacing	ΔG Standby	MFE RBS ± 5	MFE RBS ± 10	MFE RBS ± 15	MFE RBS ± 20	MFE RBS ± 25	MFE RBS ± 30
Sensor 1	-17.2	-20.7	-21	-24.5	3.83e-05	38.4127	-24.5914	-64.92	0	1.0898	0	-3.6	-3.6	-3.6	-9.4	-9.4
Sensor 2	0	0	-4.4	-4.9	1111.09	0.23205	-37.9814	-36.52	0	4.6338	0	0	-1.1	-1.5	-4.9	-4.9
Sensor 3	0	-12.4	-6.3	-16.2	326.458	2.95355	-10.1214	-15.05	0.288	0.7224	0	-2.5	-12.4	-12.4	-12.4	-12.6
Sensor 4	-1.8	-19.4	-7.2	-25	138.607	4.85705	-29.0314	-32.02	0	4.8986	0	-7.1	-7.1	-9.6	-11.2	-14.8
Sensor 5	0	0	-5	-5	28.8421	8.34515	-6.77135	-18.14	0	0	0	0	0	0	-1.2	-3.2
Sensor 6	-1.1	-8.1	-5.3	-12.3	34.0648	7.97535	-11.1514	-20.84	0	1.2924	0	-3.6	-5.2	-8.1	-8.1	-8.1
Sensor 7	-6.5	-27.8	-14.8	-33	0.387439	17.922	-15.0014	-34.03	1.525	0.0168	0	-0.4	-16.1	-21.3	-23.1	-25.3
Sensor 8	-2.6	-8.7	-8.1	-12.5	0.146318	20.0858	-16.8014	-38.5	0.00532558	0.7724	0	-7.8	-8.7	-8.7	-11.1	-11.7
Sensor 9	0	-17.2	-4.4	-21	467.875	2.15385	-26.0714	-24.39	1.525	5.1604	0	-1	-2.9	-4.7	-5.7	-5.8
Sensor 10	0	-23.7	-4.1	-27.8	0.216668	19.2134	-13.4314	-33.97	1.525	0	0	0	-5.5	-12.9	-12.9	-13.1
Sensor 11	-2.8	-8.4	-9.1	-14.7	19.5177	9.21287	-8.90135	-20.91	0.00532558	0	-1.4	-2.7	-4.2	-4.2	-8.4	-8.4
Sensor 12	-8.8	-8.8	-13.7	-14.7	36.6626	7.81205	-10.0914	-21.01	0	0	0	0	-3.4	-4.7	-4.7	-9.9
Sensor 13	-1.8	-1.8	-6.5	-6.5	88.5466	5.85275	-12.2014	-19.19	0	2.0538	0	0	-1.8	-1.8	-1.8	-1.8
Sensor 14	-0.6	-0.6	-6.5	-6.5	97.2784	5.64377	-15.5614	-24.53	0.00532558	0.0786	0	0	0	0	-0.3	-0.3
Sensor 15	-10.3	-10.3	-14.1	-14.1	4606.78	-2.92805	-8.70135	-8.31	0	0	-0.6	-0.6	-0.6	-1.7	-5	-10.3
Sensor 16	-1.8	-4.4	-5.6	-8.2	92.7478	5.74975	-9.25135	-16.68	0	1.3268	0	0	-1.2	-4.4	-4.4	-4.4
Sensor 17	0	-4.1	-4.6	-8.7	163.366	4.49185	-9.87135	-16.9	0	0	0	-4.1	-4.1	-4.1	-8.7	-8.7
Sensor 18	-1.9	-5.6	-6.9	-10.5	12.5577	10.1927	-8.65135	-20.07	0	1.7798	0	-3.6	-5.2	-5.6	-5.6	-5.6
Sensor 19	-3.9	-3.9	-9.1	-9.1	525.244	1.89685	-10.0014	-15.22	0	0	0	0	0	0	-0.1	-5.3
Sensor 20	-5.6	-10.8	-10.8	-16	415.704	2.41655	-11.2914	-15.18	0	1.5336	0	-3.6	-5.2	-8.1	-8.1	-12.2
Sensor 21	0	-24.8	-4.9	-28.6	9713.57	-4.58565	-30.4914	-26.04	0	2.8714	0	-3.6	-3.6	-7.8	-7.8	-10.1
Sensor 22	-4.3	-7.9	-8.8	-12.4	100.366	5.57435	-9.95135	-17.39	0	1.1414	0	-3.6	-4.5	-5.6	-5.9	-8.6
Sensor 23	-6.6	-10.2	-11.1	-16	0.443264	17.6229	-9.16135	-28.62	0	1.17	0	-3.6	-4.1	-7.4	-8.2	-10.9
Sensor 24	-6.6	-10.2	-11.1	-16.8	12.6701	10.1729	-13.2114	-23.88	0	2.51	0	-3.6	-4.1	-7.4	-8.2	-10.9
Sensor 25	0	-7.1	-4.3	-12	1210.71	0.0412482	-12.5114	-12.98	1.525	0.88	-0.8	-3.9	-4.9	-7.1	-7.1	-7.1
Sensor 26	0	-4.9	-5.5	-8.7	237.232	3.66295	-10.2814	-16.94	0	0.01	0	-3.6	-4.9	-4.9	-4.9	-5.1
Sensor 27	-3.6	-8.8	-8.1	-12.6	287.884	3.23295	-10.6514	-14.33	0	2.56	0	-3.6	-5	-8.8	-8.8	-8.8
Sensor 28	-6.9	-12.8	-11.4	-16.6	76.3192	6.18295	-11.1514	-20.34	0	0	0	-3.6	-5	-11.5	-12.3	-12.8
Sensor 29	-5.8	-12.8	-10.3	-17.7	575.723	1.69295	-11.5514	-16.25	0	0	0	-3.6	-5	-12.8	-12.8	-12.8
Sensor 30	-3.4	-16	-7.7	-20.7	2.90564	13.445	-13.0514	-29.42	0	0.0168	0	0	-2.1	-6.1	-16	-20.3
Sensor 31	-8.5	-21.1	-20.6	-26.9	2.98933	13.3819	-9.15135	-25.07	0	0	0	-4.9	-12.7	-13.9	-18.6	-21.1
Sensor 32	-2.1	-5.2	-8.2	-11	38.5076	7.70295	-10.2714	-20.98	0	0	0	-3.6	-5.2	-5.2	-7.2	-7.2
Sensor 33	-13.5	-13.5	-18.7	-18.7	4.13705	12.6599	-12.5414	-28.44	0	0	0	0	0	0	0	-1.7
Sensor 34	-5.7	-13.7	-11.9	-18.9	538.795	1.84025	-12.6614	-16.95	0.672	0	-0.5	-8	-9.3	-11.4	-11.4	-13.7
Sensor 35	-5.2	-6.1	-9	-10	150.58	4.67295	-10.0214	-17.7	0	0	0	-3.6	-5.2	-6.1	-6.1	-6.2
Sensor 36	0	0	-3.8	-3.8	162.897	4.49825	-18.8114	-26.25	0	0	0	0	0	0	0	-1.7
Sensor 37	-3.7	-9.1	-10	-13.4	403.375	2.48345	-9.12135	-13.5	1.728	0	0	0	-0.2	-5.4	-8.8	-9.1
Sensor 38	-3.8	-3.8	-7.6	-7.6	113.553	5.30005	-5.74135	-13.78	0	0	0	-2.4	-3.8	-3.8	-3.8	-3.8
Sensor 39	-7.3	-10.2	-12.5	-15.4	34.1385	7.97055	-12.7114	-20.38	0	3.1414	0	-1.4	-2.9	-5.8	-11.6	-11.6
Sensor 40	-5.8	-11	-11.1	-16.2	1.45274	14.9853	-8.62135	-25.89	0	0.7224	0	-3.6	-5.2	-7.4	-7.6	-12.4
Sensor 41	-14	-17.6	-18.4	-22	1.80498	14.5029	-10.4814	-27.75	0	0.24	0	-3.6	-6.3	-8	-9.3	-9.3
Sensor 42	-3.4	-7.2	-7.2	-11	257.551	3.48035	-10.5714	-15.46	1.525	0	-0.6	-4.6	-7.2	-7.2	-7.2	-7.2
Sensor 43	-2.1	-4.7	-9.4	-12.7	831.194	0.876948	-14.8114	-17.74	0	0.77	0	-3.6	-4.7	-4.7	-7.9	-12.7
Sensor 44	-0.3	-4.2	-4.1	-8	725.483	1.1792	-8.33135	-12.11	0	0.03815	-0.3	-0.8	-4.2	-4.2	-4.2	-5.9
Sensor 45	-4.2	-9.4	-9.4	-14.6	35.035	7.91295	-11.9414	-22.86	0	0	0	-3.6	-5.2	-8.1	-8.1	-10.8
Sensor 46	-2.4	-2.4	-10	-10	0.46465	17.5182	-12.4014	-27.23	0	5.63	0	0	0	-2.4	-5	-6.2
Sensor 47	-33.1	-33.1	-36.9	-36.9	21.218	9.02727	-13.5714	-23.38	0.00532558	2.49	0	0	0	0	0	0
Sensor 48	0	-1.3	-4.4	-5.7	14651	-5.49885	-12.8714	-10.07	0.288	0	-1.3	-1.3	-1.3	-1.9	-3	-5.7
Sensor 49	-3.9	-4.2	-7.7	-8	20.3375	9.12145	-15.3914	-26.31	0	1.0624	-1.8	-4.2	-4.2	-4.2	-4.2	-6.3
Sensor 50	-5.5	-5.5	-10.4	-10.4	0.652727	16.763	-11.1414	-30.33	0	0.0168	-0.8	-0.9	-0.9	-1.8	-3.5	-5.5
Sensor 51	-6	-12.6	-10.5	-16.5	86.9591	5.89295	-11.5614	-20.46	0	0	0	-3.6	-5	-11.7	-11.7	-12.7
Sensor 52	-6.1	-9.4	-10.6	-13.9	522.203	1.90975	-13.6214	-18.52	0	0.0168	0	0	-3.3	-7.2	-7.4	-10.1
Sensor 53	-6.2	-12.8	-13.5	-17.3	253.96	3.51155	-12.6314	-18.09	1.728	0	0	-0.1	-7.8	-7.6	-9.7	-11.8
Sensor 54	-12.9	-17.7	-17.8	-22.6	10.3008	10.6329	-10.9214	-22.32	0	2.24	0	-3.6	-5.9	-17.7	-17.7	-17.7
Sensor 55	-2.1	-3.6	-5.9	-8.7	172.77	4.3675	-13.5714	-20.4	0	0.54455	0	-3.6	-3.6	-3.6	-4.9	-5.6
Sensor 56	-5.8	-8.4	-10.9	-14.1	3306.06	-2.19085	-19.0814	-19.2	0	0.53	0	0	-3.3	-3.3	-4.7	-9.7
Sensor 57	-6	-9.6	-10.5	-14.1	217.79	3.85295	-11.2014	-18.06	0	0	0	-3.6	-5	-7.5	-7.6	-10.3
Sensor 58	-4.2	-8.3	-8.7	-13.6	215.838	3.87295	-9.54135	-16.41	0	0.00999999	0	-3.6	-4.1	-8.3	-8.3	-9
Sensor 59	-6.9	-10.5	-11	-15.7	342.07	2.84975	-12.3814	-18.22	0	0.0168	0	0	-0.6	-4.4	-8.5	-11.9
Sensor 60	-8.3	-8.3	-12.7	-12.7	172.036	4.37695	-10.0014	-17.2	0	0	0	0	-2.6	-2.6	-3.3	-4.7
Sensor 61	0	-8.3	-3.8	-12.1	282.284	3.2766	-22.9914	-28.16	0	1.21455	-0.1	-0.1	-6.2	-8.3	-8.7	-10.2
Sensor 62	-3.6	-3.6	-7.4	-9.5	663.827	1.37655	-17.9714	-19.47	0.672	3.1314	0	-1.1	-1.1	-3.6	-3.6	-6.9
Sensor 63	-7	-10.6	-11.5	-16.3	4.90204	12.2829	-23.1514	-38.44	0	0	0	-3.6	-5	-8.1	-8.6	-11.3
Sensor 64	0	-3	-6.5	-6.8	185.615	4.20815	-15.3414	-20.89	1.152	0.0786	-3	-3	-3	-3	-5	-5
Sensor 65	-4.2	-7.8	-8.7	-12.3	407.114	2.46295	-12.1914	-17.42	0	0.24	0	-3.6	-5	-5.7	-5.8	-8.5
Sensor 66	-6.6	-10.2	-11.1	-16	40.4619	7.59295	-9.26135	-18.52	0	1.34	0	-3.6	-4.1	-7.4	-8.2	-10.9
Sensor 67	-2.4	-10.4	-11.3	-16.9	94.1271	5.71695	-6.77135	-15.31	0	0	0	-1.9	-10.4	-10.4	-10.4	-14.4
Sensor 68	-6.3	-9.4	-11.9	-13.6	0.17102	19.7391	-15.6414	-37.8	0	0.42	-0.5	-3.1	-4.7	-6.1	-9.4	-9.4
Sensor 69	-3	-3	-7.4	-7.8	22.234	8.92335	-13.6014	-25.07	0	0.9086	0	0	-0.8	-0.8	-3	-3
Sensor 70	-12.1	-22.8	-16.6	-27.3	3.95909	12.7576	-19.4414	-27.72	0	7.8008	0	0	0	-4.6	-5.4	-10.6
Sensor 71	-6.6	-10.2	-11.1	-14.7	82.759	6.00295	-11.8114	-19.18	0	1.64	0	-3.6	-5	-5.7	-8.2	-10.9
Sensor 72	-2	-2	-5.8	-5.8	2353.45	-1.43565	-17.9614	-17.54	0	2.0538	-0.3	-2	-2	-2	-2	-2.2
Sensor 73	-6.9	-10.5	-12.8	-15	11.8238	10.3265	-14.3814	-23.71	0	4.0036	0	-3.6	-4.5	-5	-8.5	-11.2
Sensor 74	-8.1	-11.7	-12.6	-17.8	104.045	5.49435	-11.1414	-19.21	0	0.4314	0	-3.6	-5	-9.9	-9.9	-12.4
Sensor 75	0	-35.1	-4.1	-38.9	21.6261	8.98495	-25.1514	-36.07	0	1.0898	0	-1.1	-2.4	-3.5	-6.4	-7.8
Sensor 76	0	-15.5	-4.5	-20.6				-32.5	0	1.05	0	-4.7	-6.6	-9.5	-13.1	-13.1
Sensor 77	-6.6	-10.2	-11.1	-16.5	77.7055	6.14295	-14.3914	-23.54	0	0	0	-3.6	-4.1	-8.3	-8.3	-10.9
Sensor 78	0	0	-3.9	-3.9	119.752	5.18195	-10.4014	-17.58	0	0.54	0	0	0	-1.6	-1.9	-3.9
Sensor 79	-6.5	-11.9	-12.5	-18.4	26.1963	8.55895	-17.0914	-25.46	1.728	2.2138	0	0	-0.9	-5.5	-8.4	-10.3
Sensor 80	0	0	-4.2	-4.2	1454.71	-0.366702	-11.3514	-13.87	0	0.13815	0	0	0	0	-0.4	-2.2
Sensor 81	0	0	-3.8	-3.8	29937.4	-7.0867	-9.51135	-5.41	0	0.03815	0	0	0	0	0	0
Sensor 82	0	-26.1	-5.3	-30.4	0.250817	18.8882	-9.92135	-31.75	0	0	0	-2.5	-8.8	-15	-26.6	-26.6
Sensor 83	0	-5.6	-7.5	-10.5	0.0914971	21.1289	-14.6714	-37.54	0.288	0.94	-0.1	-3	-3	-5.6	-6.7	-6.7
Sensor 84	0	-0.6	-4.3	-4.5	0.48012	17.4455	-11.5514	-25.97	0.00532558	5.9168	-0.6	-0.6	-0.6	-0.6	-4.5	-4.5
Sensor 85	0	0	-3.8	-3.8	71.7816	6.31915	-11.8014	-19.27	0	1.7798	0	0	0	0	0	0
Sensor 86	-2.4	-21.4	-6.7	-25.2	0.972429	15.8773	-12.5714	-30.91	0.00532558	0.2268	0	-7.7	-16.2	-21.4	-21.4	-21.4
Sensor 87	-5.5	-5.5	-9.6	-9.6	47.6834	7.22805	-11.4114	-20.34	0	1.76	0	-1	-4.3	-5.5	-5.8	-7.2
Sensor 88	-2.7	-7.9	-7.9	-13.1	121.883	5.14275	-11.8814	-18.03	0	1.9998	0	-3.6	-5.2	-5.2	-6	-9.3
Sensor 89	-5.6	-9.2	-10.1	-13.7	2.45121	13.8229	-10.0214	-23.72	0	3.13	0	-3.6	-4.5	-5.6	-7.2	-9.9
Sensor 90	-0.5	-4.8	-4.8	-8.6	144.073	4.7711	-12.2714	-17.49	0	2.55815	0	-3.6	-4.1	-4.4	-4.4	-4.8
Sensor 91	-3.2	-6.8	-8.7	-11.3	97.5953	5.63655	-9.53135	-16.64	0	1.5336	0	-3.6	-5	-5.7	-5.7	-7.5
Sensor 92	-6.5	-6.5	-11.7	-11.7	150.39	4.67575	-7.15135	-14.8	0	0.2168	0	0	-2.8	-2.8	-6.5	-7.9
Sensor 93	-2	-5.7	-6.9	-10.1	401.654	2.49295	-9.62135	-13.88	0	1.24	0	-3.6	-5	-5.7	-5.7	-6.3
Sensor 94	-5.7	-9.3	-10.2	-14.1	91.4485	5.7811	-19.8214	-27.72	0	0.88815	0	-3.6	-5	-8.1	-8.1	-10
Sensor 95	-7.6	-11.2	-12.1	-15.7	47.4329	7.23975	-11.2614	-21.29	0	0.2168	0	-3.6	-4.5	-5.6	-9.2	-11.9
Sensor 96	-6	-9.1	-10.5	-13.6	1642.92	-0.637051	-14.3814	-16.75	0	0	0	0	-3.3	-3.6	-7.6	-9.8
Sensor 97	0	0	-4	-4	7165.61	-3.90965	-13.3814	-12	0.672	0.51	0	0	-0.1	-0.2	-1.6	-4
Sensor 98	-7	-10.6	-11.5	-15.1	52.7671	7.00295	-9.60135	-19.61	0	0	0	-3.6	-5	-8.4	-8.6	-11.3
Sensor 99	-5.2	-15.4	-11.4	-19.3	1.10021	15.6029	-16.3414	-33.34	0	1.5336	0	-8.8	-14.7	-15.4	-15.4	-15.4
Sensor 100	-1.8	-17.9	-6.9	-21.7	195.492	4.09295	-17.7214	-24.82	0	0	0	-3.6	-5	-9	-17.9	-17.9
ON average	0.399953	0.606907	0.450931	0.635555	0.368128	-0.407273	0.204922	0.445822	-0.13705	-0.109833	-0.109905	0.129626	0.299997	0.440237	0.474814	0.516612	Pearson r
OFF average	0.20996	0.363817	0.249832	0.380337	0.533881	-0.394562	0.150586	0.382217	-0.000193673	-0.181563	-0.113037	0.147808	0.230752	0.297225	0.298588	0.270077
Fold Change Fluorescence	0.139973	0.247481	0.134641	0.248372	-0.0898906	0.152745	-0.134198	-0.170384	-0.126788	0.178739	-0.0594543	-0.0229764	0.132377	0.201031	0.180888	0.228393
50 ON	-0.0725103	-0.0813396	-0.073657	-0.097918	-0.253493	0.0489209	0.136484	-0.000561517	-0.0548191	-0.257017	0.00487556	-0.234308	-0.224976	-0.309627	-0.199558	-0.154352
ON average	0.159962	0.368336	0.203339	0.40393	0.135518	0.165871	0.0419931	0.198757	0.0187827	0.0120634	0.0120792	0.0168029	0.0899983	0.193809	0.225448	0.266888	R squared
OFF average	0.0440834	0.132363	0.062416	0.144656	0.285029	0.155679	0.0226762	0.14609	3.75091e-08	0.0329653	0.0127774	0.0218471	0.0532463	0.0883427	0.089155	0.0729416
Fold Change Fluorescence	0.0195924	0.061247	0.0181282	0.0616888	0.00808032	0.0233311	0.0180091	0.0290306	0.0160751	0.0319475	0.00353481	0.000527915	0.0175236	0.0404136	0.0327205	0.0521632
50 ON	0.00525774	0.00661613	0.00542535	0.00958794	0.0642586	0.00239326	0.018628	3.15302e-07	0.00300513	0.0660576	2.37711e-05	0.0549004	0.0506141	0.0958688	0.0398236	0.0238245

### Sheet: Supplementary Table 5
Sensor Number	Early Energy (1e3 au)	KinFold Folding Time	Fraction Reached (1e3 au)	Early MFE to MFE Ratio
Sensor 1	-67.2276	2135.9	0.32	0.541388
Sensor 2	-18.7288	53105.1	0.55	0.914661
Sensor 3	-6.93211	123140	0.93	0.426391
Sensor 4	-27.5716	77609.2	0.5	0.442524
Sensor 5	-19.8664	1884.71	0.13	0.591445
Sensor 6	-4.45482	105636	0.7	0.374402
Sensor 7	-24.6092	193989	0.96	0.467651
Sensor 8	-32.2543	11433.2	0.71	1.84677
Sensor 9	-20.7268	214363	0.35	0.474376
Sensor 10	-26.9771	3098.52	0.92	0.400908
Sensor 11	-7.49598	173799	0.15	0.673881
Sensor 12	-5.83565	8888.52	0.4	0.348347
Sensor 13	-6.311	20731.3	0.61	0.234771
Sensor 14	-3.85883	29481.6	0	0.184612
Sensor 15	-1.55103	119534	0.18	0.561425
Sensor 16	-7.01279	125565	0.4	0.282305
Sensor 17	-8.72357	18997.5	0.1	0.503636
Sensor 18	-5.18893	46474.9	0.17	0.306617
Sensor 19	-1.04892	288271	0.18	0.153319
Sensor 20	-5.20401	147287	0.96	0.260498
Sensor 21	-15.1395	210653	0.11	0.333159
Sensor 22	-13.6196	148241	0.27	0.103854
Sensor 23	-7.86845	179657	0.67	0.326342
Sensor 24	-5.12902	5202.89	0.91	0.723191
Sensor 25	-6.21133	5661.72	0.18	0.56754
Sensor 26	-3.44808	180799	0.66	0.561196
Sensor 27	-4.89751	153735	0.1	0.825497
Sensor 28	-5.15977	100920	0.51	0.466425
Sensor 29	-7.09279	940.554	1	0.356439
Sensor 30	-4.21111	11162.2	0.14	0.38077
Sensor 31	-11.8582	33393.1	0.51	1.83446
Sensor 32	-6.23844	51823	0.99	0.315945
Sensor 33	-11.3524	80099.8	0.16	0.370749
Sensor 34	-12.7133	4965.96	0.47	0.175159
Sensor 35	-1.99896	245033	0.37	0.282625
Sensor 36	-4.71889	127735	0.26	0.267624
Sensor 37	-18.5335	231994	0.53	0.398471
Sensor 38	-7.49598	378615	0.92	0.393423
Sensor 39	-2.36112	9901.91	0.35	0.304136
Sensor 40	-3.47022	61959	0.2	0.141682
Sensor 41	-2.84696	108806	0.66	0.632994
Sensor 42	-2.69196	211063	0.09	0.443204
Sensor 43	-7.45206	230455	0.37	0.489362
Sensor 44	-1.12065	36969.7	0.31	0.543177
Sensor 45	-3.31943	100167	0.55	0.211215
Sensor 46	-26.5193	186370	0.27	0.53622
Sensor 47	-43.6133	14996.7	0.16	0.220103
Sensor 48	-1.975	293929	0.17	0.394301
Sensor 49	-3.38053	87228.4	0.91	0.504877
Sensor 50	-21.2946	7192.85	0.95	0.324606
Sensor 51	-3.54534	2708.79	0.99	0.221033
Sensor 52	-4.24542	1530.43	1	0.147511
Sensor 53	-8.2436	37718.8	0.3	0.537596
Sensor 54	-5.99988	401.66	0	0.358888
Sensor 55	-2.88584	99308.4	0.19	0.107357
Sensor 56	-6.2083	2867.62	1	0.430907
Sensor 57	-5.70307	336981	0.63	0.242694
Sensor 58	-7.76032	5707.47	0.81	0.272593
Sensor 59	-6.18786	87579.8	0.05	0.395629
Sensor 60	-2.207	962.842	1	0.613121
Sensor 61	-16.5696	283591	0.47	0.454611
Sensor 62	-5.25087	108309	0.31	0.0983028
Sensor 63	-6.7777	25686.8	0.59	0.746804
Sensor 64	-7.01279	100249	0.07	0.19156
Sensor 65	-6.4716	69871.4	0.94	0.344906
Sensor 66	-5.46591	128670	0.24	0.762065
Sensor 67	-9.54684	1489.95	1	0.738659
Sensor 68	-31.7623	13443.7	0.63	0.354749
Sensor 69	-4.53615	177075	0.22	0.287164
Sensor 70	-13.2374	avg_folding_time	0.98	0.0937744
Sensor 71	-5.87538	519.536	0.96	0.261684
Sensor 72	-10.9881	130894	0.16	0.00469237
Sensor 73	-5.29197	196729	0.43	0.278356
Sensor 74	-5.01041	73491.9	0.31	0.755536
Sensor 75	-20.2136	106990	0.22	0.238808
Sensor 76	-5.42681	1612.2	1	0.195766
Sensor 77	-25.6204	1830	0.99	0.312338
Sensor 78	-14.4848	25598.3	0.52	0.348895
Sensor 79	-5.93936	235223	0.92	0.328897
Sensor 80	-6.57406	198931	0.08	0.548327
Sensor 81	-1.06283	291426	0.24	0.635792
Sensor 82	-15.6241	25338.7	0.51	0.171802
Sensor 83	-10.0896	28334.3	0.18	0.48667
Sensor 84	-5.90178	214175	0.21	0.200032
Sensor 85	-11.5823	163404	0.09	0.298821
Sensor 86	-22.1548	1478.76	1	0.388275
Sensor 87	-6.10169	18771.1	0.44	0.303516
Sensor 88	-7.45206	25497.2	0.45	0.532366
Sensor 89	-2.20136	396132	0.13	0.369806
Sensor 90	-2.43959	99512.7	0.12	0.410424
Sensor 91	-6.85475	15583.2	0.41	0.178028
Sensor 92	-13.7022	19874.9	0.21	0.176385
Sensor 93	-13.5888	31151.6	0.96	0.659763
Sensor 94	-3.29351	164753	0.71	0.322041
Sensor 95	-4.24542	21366.2	0.43	0.348951
Sensor 96	-7.98662	160848	0.63	0.450638
Sensor 97	-0.0625962	323814	0.22	0.363883
Sensor 98	-3.21056	47419.2	0.41	0.0981667
Sensor 99	-3.54534	85800	0.77	0.642114
Sensor 100	-3.12546	40792.9	0.69	0.173246
ON average	0.296857	0.277886	-0.215158	-0.0281005	Pearson r
OFF average	0.364554	0.392148	-0.22797	-0.0948596
Fold Change Fluorescence	-0.413085	-0.148171	0.0953101	0.244236
50 ON	-0.048139	-0.744492	0.21422	-0.0313897
ON average	0.0881242	0.0772206	0.0462928	0.000789638	R squared
OFF average	0.1329	0.15378	0.0519703	0.00899834
Fold Change Fluorescence	0.170639	0.0219545	0.00908402	0.059651
50 ON	0.00231736	0.554268	0.0458903	0.000985316

### Sheet: Supplementary Table 6
Target Name	Target Sequence
SARSCoV2_11_N	ATGTCTGATAATGGACCCCAAAATCAGCGAAATGCACCCCGCATTACGTTTGGTGGACCCTCAGATTCAACTGGCAGTAACCAGAATGGAGAACGCAGTGGGGCGCGATCAAAACAACGTCGGCCCCAAGGTTTACCCAATAATACTGCGTCTTGGTTCACCGCTCTCACTCAACATGGCAAGGAAGACCTTAAATTCCCTCGAGGACAAGGCGTTCCAATTAACACCAATAGCAGTCCAGATGACCAAATTGGCTACTACCGAAGAGCTACCAGACGAATTCGTGGTGGTGACGGTAAAATGAAAGATCTCAGTCCAAGATGGTATTTCTACTACCTAGGAACTGGGCCAGAAGCTGGACTTCCCTATGGTGCTAACAAAGACGGCATCATATGGGTT…
HRB_7_VP4	ATGGGCAGCAGCGGCAATATATTTGCTATGTTGACGTATTTACGCAGAGAGTGGCAGTCATTTGGGGAGACTGTCACTATCAAAAATACTTTCAATGCTCAAGAAGATAACAGTCAATCAATAAGAAAAGATGATGATAGACCAGTTAAAACGAAAGACCGATACTGTTATAAAGCGGAACTTAACAGGTCAAAGTATTACCATGACGTACAAGGATTTTCACTTGGCCAATCTGATTTACACATTGATCCTACACAGTTTATAATGTATTCTGGAACAATTTCTAATGGGATAAGTTATGTTAATCAAGCACCAAGTTGCGGTACAGTTTTATCATTAAAATTCACTCCTGGCAACAGTTCTTTAATCGAGAATCTACATATTGAACCGTACAAAGTC…
FluA_4_HA	ATGCAAAAGCAGGGGAAAATAAAAACAACCAAAATGAAGGCAAACCTACTGGTCCTGTTATGTGCACTTGCAGCTGCAGATGCAGACACAATATGTATAGGCTACCATGCGAACAATTCAACCGACACTGTTGACACAGTGCTCGAGAAGAATGTGACAGTGACACACTCTGTTAACCTGCTCGAAGACAGCCACAACGGAAAACTATGTAGATTAAAAGGAATAGCCCCACTACAATTGGGGAAATGTAACATCGCCGGATGGCTCTTGGGAAACCCAGAATGCGACCCACTGCTTCCAGTGAGATCATGGTCCTACATTGTAGAAACACCAAACTCTGAGAATGGAATATGTTATCCAGGAGATTTCATCGACTATGAGGAGCTGAGGGAGCAATTG…
ZV_1_CME	ATGAAAAACCCAAAAAAGAAATCCGGAGGATTCCGGATTGTCAATATGCTAAAACGCGGAGTAGCCCGTGTGAGCCCCTTTGGGGGCTTGAAGAGGCTGCCAGCCGGACTTCTGCTGGGTCATGGGCCCATCAGGATGGTCTTGGCAATTCTAGCCTTTTTGAGATTCACGGCAATCAAGCCATCACTGGGTCTCATCAATAGATGGGGTTCAGTGGGGAAAAAAGAGGCTATGGAAATAATAAAGAAGTTCAAGAAAGATCTGGCTGCCATGCTGAGAATAATCAATGCTAGGAAGGAGAAGAAGAGACGAGGCGCAGATACTAGTGTCGGAATTGTTGGCCTCCTGCTGACCACAGCTATGGCAGCGGAGGTCACTAGACGTGGGAGTGCATACTAT…
mut3bGFP-asv	ATGCGTAAAGGAGAAGAACTTTTCACTGGAGTTGTCCCAATTCTTGTTGAATTAGATGGTGATGTTAATGGGCACAAATTTTCTGTCAGTGGAGAGGGTGAAGGTGATGCAACATACGGAAAACTTACCCTTAAATTTATTTGCACTACTGGAAAACTACCTGTTCCGTGGCCAACACTTGTCACTACTTTCGGTTATGGTGTTCAATGCTTTGCGAGATACCCAGATCACATGAAACAGCATGACTTTTTCAAGAGTGCCATGCCCGAAGGTTACGTACAGGAAAGAACTATATTTTTCAAAGATGACGGGAACTACAAGACACGTGCTGAAGTCAAGTTTGAAGGTGATACCCTTGTTAATAGAATCGAGTTAAAAGGTATTGATTTTAAAGAAGAT…
Oligonulceotide sequences for reporter construct asseembly		Notes
T7-GGG	GCGCTAATACGACTCACTATAGGG	Promoter used for riboregulator and target production
Linker	AACCTGGCGGCAGCGCAAAAG	Overlap region for linear mut3bGFP-asv reporter fragment
3' Common Sequence	CCGCTGAGCAATAACTAGCATAACCCCTTG	Used at the 3' end of each target
T7 terminator	CCGCTGAGCAATAACTAGCATAACCCCTTGAGATAACAGATACTTCGGTATCTGTTATCTGTTTTTTTTCAACAGATAGCCGCGTTCGCGCGGCTATCTGTTTTTTTT	Terminator used for mut3bGFP-asv reporter
mut3bGFP-rev	CCGGATATAGTTCCTCCTTTCAG	Reverse primer used with ssDNA ultramers to amplify mut3bGFP-asv reporter.
targ_rev	CAAGGGGTTATGCTAGTTATTGC	Reverse primer used to amplify targets
T7_promoter_fwd	GCGCTAATACGACTCACTATAGGG	Forward primer used to amplify targets
